# Novel insights into the economic relevant phenotypes of *Bombyx mori* strains from Romanian breeding centres

**DOI:** 10.1101/2024.06.14.598941

**Authors:** Gabriela-Maria Baci, Adrian Ionascu, Attila Cristian Ratiu, Daniel Severus Dezmirean

## Abstract

The silkworm, *Bombyx mori*, has an inestimable economic and pharmaceutical value, but it is also a very effective model organism for biological and biotechnological sciences. Herein, we characterize several phenotypic parameters particular for Băneasa 1 (B1) and Galben de Băneasa (GB) Romanian silkworm breeds, as well as of Auriu Chinez (ACH) and JH3 breeds originating from China and, respectively, Japan. Our analysis revealed concrete differences and similarities between the phenotypic properties of the four breeds, allowing their grouping consecutive to PCA and KODAMA analyses. Our study is the first to characterize the four breeds regarding their biological competencies and offers a glimpse at various ventures aiming at the employment and amelioration of these silkworm breeds.
