## Supplementary Table for "Novel insights into the economic relevant phenotypes of *Bombyx mori* strains from Romanian breeding centres"

Strain	Incubation period (days)	Larvar weight (g)	Larvar stage (days)	Silk gland weight (g)	Larval length (mm)	Cocoon transversal axis (mm)	Number of laid eggs	Pupae weight (g)	Cocoon longitudinal axis (mm)	Cocoon weight (g)
B1	10	3.82	32	0.87	51.5	14.48	310	0.29	29.44	0.36
B1	9	2.31	32	0.59	50.7	14	356	0.47	32.18	0.35
B1	9	2.87	33	0.84	52.8	16.49	361	0.4	34.26	0.49
B1	11	3.11	32	0.75	52.3	14.69	397	0.45	34.66	0.58
B1	11	3.97	35	0.96	52.6	17.1	472	0.51	33.93	0.63
B1	11	2.63	34	0.74	51.9	14.98	391	0.28	32.43	0.64
B1	10	2.91	32	0.74	50.9	15.03	361	0.42	31.56	0.48
B1	10	2.33	35	0.7	53.1	15.11	393	0.25	33.11	0.45
B1	10	2.91	32	0.83	51.6	14.32	403	0.36	31.67	0.63
B1	11	3.03	NA	0.84	50.3	15.11	451	0.27	34.53	0.44
B1	9	2.42	33	0.77	50.8	16.04	422	0.59	31.54	0.46
B1	9	3.72	32	0.77	51.4	16.11	295	0.33	32.32	0.65
B1	NA	3.13	32	0.85	52	15.65	308	0.38	30.51	0.33
B1	9	3.04	34	0.88	52.2	14.98	389	0.41	29.91	0.63
B1	10	2.99	33	0.94	49.7	14.67	414	0.5	30.97	0.48
B1	10	2.71	32	0.8	51.9	15.03	423	0.49	31.83	0.45
B1	10	3.6	32	0.77	51.3	15.21	350	0.35	32.59	0.44
B1	10	2.95	32	0.95	50.3	14.99	405	0.4	32.31	0.38
B1	10	2.87	32	1.13	51	14.87	411	0.39	31.96	0.4
B1	10	3.06	33	0.83	50.8	15.08	498	0.24	32.83	0.37
JH3	10	2.55	32	0.91	50.4	13.86	324	0.25	29.76	0.4
JH3	10	2.31	32	0.84	51.2	15.95	435	0.32	34.26	0.31
JH3	10	2.1	33	1.03	51.5	15.6	531	0.49	31.59	0.33
JH3	11	3.01	32	0.85	51.1	14.86	345	0.35	26.23	0.37
JH3	11	3.76	32	0.68	48	15.02	367	0.4	29.31	0.41
JH3	12	2.33	33	0.81	49.3	15.43	340	0.39	30.64	0.38
JH3	11	2.39	32	0.84	51.7	14.95	399	0.29	29.76	0.49
JH3	10	2.98	36	0.75	50.6	14.43	247	0.31	30.09	0.36
JH3	10	2.19	34	0.59	52.1	14.98	284	0.28	33.13	0.43
JH3	11	2.6	34	0.74	49.3	15.09	388	0.41	31.1	0.55
JH3	11	3.19	NA	0.79	49.9	14.97	371	0.5	32.09	0.31
JH3	11	2.81	NA	0.84	50.1	16.86	402	0.4	31.63	0.6
JH3	11	2.89	33	0.86	49.2	15.15	411	0.35	30.87	0.33
JH3	12	2.64	32	0.77	51	16.02	372	0.4	31.78	0.41
JH3	12	3.09	32	0.81	50.1	15.84	383	0.39	32.53	0.59
JH3	11	3.14	32	0.61	51.4	16.03	328	0.47	32.05	0.48
JH3	NA	2.96	32	0.88	49.6	14.98	451	0.31	30.98	0.32
JH3	NA	2.42	33	0.92	49.2	15.79	409	0.23	31.21	0.38
JH3	NA	2.99	32	0.87	52.1	15.63	431	0.26	32.76	0.39
JH3	11	2.12	36	0.75	49.7	16.02	522	0.24	30.43	0.41
GB	11	2.05	34	0.6	49.2	14.57	407	0.49	31.37	0.48
GB	11	2.99	34	0.92	51.2	15.25	428	0.57	26.5	0.45
GB	12	2.76	34	0.75	51.2	15.2	311	0.4	31.61	0.33
GB	13	2.98	34	0.88	49.1	14.92	319	0.45	29.56	0.84
GB	12	2.02	34	0.71	48	14.07	372	0.21	28.45	0.36
GB	12	2.09	33	0.7	49.3	13.97	277	0.28	28.91	0.65
GB	12	2.44	33	0.68	51.7	15.76	251	0.42	23.44	0.42
GB	12	2.13	34	0.96	50.6	15.43	302	0.25	26.31	0.33
GB	12	2.93	34	0.77	51.1	16.05	344	0.36	27.16	0.49
GB	12	2.1	33	0.58	49.3	14.95	274	0.27	29.04	0.45
GB	12	2.89	33	0.62	47.9	15.11	306	0.29	26.51	0.5
GB	13	2.22	34	0.64	50.1	16.01	341	0.33	32.07	0.37
GB	13	2.06	34	0.71	49.2	15.79	320	0.38	35.82	0.32
GB	13	1.87	34	0.8	51	14.42	348	0.41	36.41	0.36
GB	13	1.62	35	0.6	50.1	15.71	293	0.5	34.67	0.52
GB	13	2.55	35	0.53	48.4	14.95	254	0.21	34.21	0.43
GB	13	1.92	35	0.65	47.6	14.82	308	0.25	31.09	0.45
GB	13	2.03	34	0.68	49.2	17.23	311	0.31	30.18	0.51
GB	13	2.14	34	0.61	52.1	15.02	307	0.35	32.08	0.31
GB	13	2.31	34	0.58	49.7	14.43	290	0.49	29.88	0.33
ACH	13	2.04	33	0.69	46.4	14.25	429	0.4	31.03	0.39
ACH	13	2.31	34	0.73	46.9	15.74	496	0.39	30.29	0.48
ACH	13	2.14	34	0.58	50.5	13.63	356	0.47	27.9	0.39
ACH	14	2.1	33	0.79	47.4	14.23	422	0.35	31.01	0.56
ACH	14	1.93	35	0.73	48	13.12	313	0.23	30.89	0.34
ACH	13	2.48	33	0.67	49.3	18.09	342	0.28	32.81	0.39
ACH	13	2.39	35	0.63	51.7	14.93	366	0.31	28.73	0.49
ACH	13	2.17	34	0.59	49.5	14.56	437	0.27	29.11	0.42
ACH	13	2.11	35	0.75	52.1	16.01	505	0.32	30.09	0.45
ACH	13	3.41	34	0.66	49.1	13.11	478	0.25	31.11	0.33
ACH	NA	2.03	34	0.67	46.8	13.78	462	0.29	29.78	0.35
ACH	NA	2.79	33	0.7	47.2	14.02	423	0.43	29.91	0.4
ACH	13	1.89	35	0.71	47.2	15.87	467	0.37	26.87	0.44
ACH	13	2.43	35	0.54	48.2	14.32	308	0.22	30.78	0.39
ACH	13	2.02	35	0.74	49.1	14.02	311	0.4	32.66	0.5
ACH	13	1.77	NA	0.61	47.8	15.08	424	0.28	33.08	0.57
ACH	13	2.06	35	0.68	49.6	14.43	461	0.37	30.76	0.52
ACH	13	1.91	33	0.62	49.2	14.26	282	0.33	32.78	0.36
ACH	13	2.75	34	0.59	51.2	14.13	344	0.28	31.02	0.52
ACH	12	2.31	34	0.82	47.9	14.2	396	0.26	29.81	0.43
